# Pushing the limits of single molecule transcript sequencing to uncover the largest disease-associated transcript isoforms in the human neural retina

**DOI:** 10.1101/2024.09.10.612265

**Authors:** Merel Stemerdink, Tabea Riepe, Nick Zomer, Renee Salz, Michael Kwint, Raoul Timmermans, Barbara Ferrari, Stefano Ferrari, Alfredo Dueñas Rey, Emma Delanote, Suzanne E. de Bruijn, Hannie Kremer, Susanne Roosing, Frauke Coppieters, Alexander Hoischen, Frans P. M. Cremers, Peter A.C. ’t Hoen, Erwin van Wijk, Erik de Vrieze

**Affiliations:** Department of Otorhinolaryngology, Radboud University Medical Center, Nijmegen, 6525 GA, The Netherlands; Donders Institute for Brain, Cognition and Behaviour, Radboud University Medical Center, Nijmegen, 6525 GA, The Netherlands; Department of Medical BioSciences, Radboud University Medical Center, Nijmegen, 6525 GA, The Netherlands; Department of Human Genetics, Radboud University Medical Center, Nijmegen, 6525 GA, The Netherlands; Fondazione Banca degli Occhi del Veneto, Zelarino – Venice, 30174, Italy; Center for Medical Genetics, Ghent University Hospital, Ghent, 9000, Belgium; Department of Biomolecular Medicine, Ghent University, Ghent, 9000, Belgium; Department of Pharmaceutics, Ghent University, Ghent, 9000, Belgium; Department of Internal Medicine and Radboud Center for Infectious Diseases (RCI), Radboud University Medical Center, Nijmegen, 6525 GA, The Netherlands

## Abstract

Sequencing technologies have long limited the comprehensive investigation of large transcripts associated with inherited retinal diseases (IRDs) like Usher syndrome, which involves 11 associated genes with transcripts up to 19.6 kb. To address this, we used PacBio long-read mRNA isoform sequencing (Iso-Seq) following standard library preparation and an optimized workflow to enrich for long transcripts in the human neural retina. While our workflow achieved sequencing of transcripts up to 15 kb, this was insufficient for Usher syndrome-associated genes *USH2A* and *ADGRV1*, with transcripts of 18.9 kb and 19.6 kb, respectively. To overcome this, we employed the Samplix Xdrop System for indirect target enrichment of cDNA, a technique typically used for genomic DNA capture. This method facilitated the successful capture and sequencing of *ADGRV1* transcripts as well as the full-length 18.9 kb *USH2A* transcripts. By combining algorithmic analysis with detailed manual curation of sequenced reads, we identified novel isoforms and alternative splicing events across the 11 Usher syndrome-associated genes, with implications for diagnostics and therapy development. Our findings demonstrate the Xdrop system’s adaptability for cDNA capture and the advantages of integrating computational and manual transcript analyses. The full neural retina sequencing dataset is available via EGA under identifier EGAD50000000720.
