## supplemental table S7 for "Pushing the limits of single molecule transcript sequencing to uncover the largest disease-associated transcript isoforms in the human neural retina"

### Sheet: Blad1
gene located on	Gene	cryptic exon	intron where cryptic exon is located (reference ENST00000307340.8)	Chromosome	splice acceptor GRCh38	splice donor GRCh38
strand -	USH2A	cryptic exon 3A	3	Chr1	g.216389969	g.216389931
strand -	USH2A	cryptic exon 4A	4	Chr1	g.216362934	g.216362661
strand -	USH2A	cryptic exon 5A	5	Chr1	g.216326490	g.216326342
strand -	USH2A	cryptic exon 8A (PE8 Reurink et al., 2023)	8	Chr1	g.216322599	g.216322481
strand -	USH2A	cryptic exon 9A	9	Chr1	g.216308060	g.216307919
strand -	USH2A	cryptic exon 9B	9	Chr1	g.216294939	g.216294692
strand -	USH2A	cryptic exon 9C	9	Chr1	g.216293802	g.216293721
strand -	USH2A	cryptic exon 11A	11	Chr1	g.216286548	g.216286363
strand -	USH2A	cryptic exon 11B	11	Chr1	g.216280134	g.216279992
strand -	USH2A	cryptic exon 11C	11	Chr1	g.216252971	g.216252869
strand -	USH2A	cryptic exon 12A	12	Chr1	g.216247918	g.216247777
strand -	USH2A	cryptic exon 13A	13	Chr1	g.216244273	g.216244153
strand -	USH2A	cryptic exon 13B	13	Chr1	g.216242185	g.216242063
strand -	USH2A	cryptic exon 13C	13	Chr1	g.216237513	g.216237477
strand -	USH2A	cryptic exon 14A	14	Chr1	g.216228002	g.216227838
strand -	USH2A	cryptic exon 15A	15	Chr1	g.216212078	g.216212049
strand -	USH2A	cryptic exon 16A	16	Chr1	g.216205455	g.216205287
strand -	USH2A	cryptic exon 20A	20	Chr1	g.216183353	g.216183086
strand -	USH2A	cryptic exon 20B	20	Chr1	g.216182996	g.216182704
strand -	USH2A	cryptic exon 20C (PE30 Reurink et al., 2023)	20	Chr1	g.216179463	g.216179377
strand -	USH2A	cryptic exon 20D	20	Chr1	g.216179479	g.216179377
strand -	USH2A	cryptic exon 22A	22	Chr1	g.216094101	g.216094015
strand -	USH2A	cryptic exon 32A	32	Chr1	g.216022989	g.216022778
strand -	USH2A	cryptic exon 32B	32	Chr1	g.216002398	g.216002253
strand -	USH2A	cryptic exon 35A	35	Chr1	g.215978894	g.215978845
strand -	USH2A	cryptic exon 37A	37	Chr1	g.215964112	g.215963847
strand -	USH2A	cryptic exon 41A	41	Chr1	g.215882377	g.215882308
strand -	USH2A	cryptic exon 43A	43	Chr1	g.215868299	g.215868135
strand -	USH2A	cryptic exon 44A	44	Chr1	g.215862302	g.215862237
strand -	USH2A	cryptic exon 44B	44	Chr1	g.215860236	g.215860089
strand -	USH2A	cryptic exon 45A	45	Chr1	g.215845515	g.215845438
strand -	USH2A	cryptic exon 49A	49	Chr1	g.215802230	g.215802162
strand -	USH2A	cryptic exon 50A	50	Chr1	g.215792698	g.215792627
strand -	USH2A	cryptic exon 58A	58	Chr1	g.215748594	g.215748495
strand -	USH2A	cryptic exon 61A	61	Chr1	g.215723716	g.215723574
strand -	USH2A	cryptic exon 64A	64	Chr1	g.215662472	g.215662349
strand -	USH2A	cryptic exon 64B	64	Chr1	g.215658686	g.215658590
strand -	USH2A	cryptic exon 65A	65	Chr1	g.215650476	g.215650402
strand -	USH2A	cryptic exon 67A	67	Chr1	g.215641613	g.215641522
strand -	USH2A	cryptic exon 70A	70	Chr1	g.215633076	g.215633022
strand -	USH2A	cryptic exon 71A	71	Chr1	g.215628107	g.215627988
